# NOX2 Inhibition Enables Retention of the Circadian Clock in BV2 Microglia and Primary Macrophages

**DOI:** 10.1101/2022.11.07.515487

**Authors:** Iswarya Muthukumarasamy, Sharleen M. Buel, Jennifer M. Hurley, Jonathan S. Dordick

## Abstract

Sustained neuroinflammation is a major contributor to the progression of neurodegenerative diseases such as Alzheimer’s (AD) and Parkinson’s (PD) diseases. Neuroinflammation, like other cellular processes, is affected by the circadian clock. Microglia, the resident immune cells in the brain, act as major contributors to neuroinflammation and are under the influence of the circadian clock. Microglial responses such as activation, recruitment, and cytokine expression are rhythmic in their response to various stimuli. While the link between circadian rhythms and neuroinflammation is clear, significant gaps remain in our understanding of this complex relationship. To further our understanding of this relationship, we studied the interaction between the microglial circadian clock and the enzyme NADPH Oxidase Isoform 2 (NOX2), an enzyme essential for the production of reactive oxygen species (ROS) in oxidative stress, an integral characteristic of neuroinflammation. We examined BV2 microglia over circadian time, demonstrating oscillations of the clock genes *Per2* and *Bmal1* and the NOX2 subunits *gp91^phox^* and *p47^phox^*. We discovered the BV2 microglial clock exerted significant control over NOX2 expression and that the inhibition of NOX2 enabled the microglia to retain a functional circadian clock while reducing levels of ROS and inflammatory cytokines. These trends were mirrored in mouse bone marrow-derived primary macrophages. Our findings indicate NOX2 plays a crucial role in the interaction between the circadian clock and the activation of microglia/macrophages into their pro-inflammatory state.
