## Supplementary Table S1 for "NOX2 Inhibition Enables Retention of the Circadian Clock in BV2 Microglia and Primary Macrophages"

### Sheet: Supplementary table
ECHO Analysis of mRNA levels in BV2 microglia
Treatment Condition	Gene Name	Dataset	Expression Graph	Amplitude.Change.Coefficient	Oscillation Type	Initial.Amplitude	Radian.Frequency	Period	Phase Shift	Hours Shifted	Equilibrium Value	Slope	Tau	P-Value	BH Adj P-Value	BY Adj P-Value
Resting BV2	Per2	RNA		-0.0534045	Forced	0.200841	0.392699	16	4.68577	4.0678	-0.0784	0.100951	0.584985	8.31e-13	1.66e-12	3.46e-12
Resting BV2	Bmal1	RNA		-0.0206379	Harmonic	0.322468	0.392699	16	4.77744	3.83436	-0.0688863	-0.0999613	0.513109	1.11e-10	1.11e-10	2.32e-10
Resting BV2	p47phox	RNA		0.00803591	Harmonic	0.531357	0.392699	16	4.40897	4.77265	-0.0718392	0.0610056	0.554212	1.7e-11	2.27e-11	4.72e-11
Resting BV2	gp91phox	RNA		0.0312933	Damped	1.25237	0.392699	16	3.49266	7.10601	-0.0344376	0.0453368	0.719161	1.3e-17	5.22e-17	1.09e-16
LPS activated BV2	Per2	RNA		-0.330466	Overexpressed	0.00068081	0.392699	16	5.3502	2.37583	-0.00901296	0.0894942	0.214848	0.00771265	0.00771265	0.016068
LPS activated BV2	Bmal1	RNA		-0.301521	Overexpressed	0.00155263	0.392699	16	0.930243	13.6312	-0.0175942	0.0654646	0.252767	0.00148419	0.00343244	0.00715092
LPS activated BV2	p47phox	RNA		-0.391363	Overexpressed	0.00026074	0.392699	16	3.5955	6.84412	-0.121491	-0.0506981	0.218221	0.00759855	0.00771265	0.016068
LPS activated BV2	gp91phox	RNA		0.374037	Repressed	27.3855	0.392699	16	5.47648	2.05425	-0.333758	0.000985535	0.258212	0.00171622	0.00343244	0.00715092
IL-4 activated BV2	Per2	RNA		-0.0238629	Harmonic	0.579039	0.392699	16	2.38254	9.93292	0.0981975	0.0264398	0.65594	1.04e-15	4.14e-15	8.63e-15
IL-4 activated BV2	Bmal1	RNA		-0.0700145	Forced	0.219208	0.392699	16	1.18187	12.9904	0.103693	0.0839138	0.59363	2.62e-13	5.25e-13	1.09e-12
IL-4 activated BV2	p47phox	RNA		-0.139045	Forced	0.0511765	0.392699	16	1.25422	12.8061	0.0396917	0.0363982	0.405305	4.98e-07	6.64e-07	1.38e-06
IL-4 activated BV2	gp91phox	RNA		-0.0109616	Harmonic	0.429525	0.392699	16	1.88444	11.2013	-0.0680883	0.0181916	0.40114	1.57e-06	1.57e-06	3.27e-06
LPS+Apo activated BV2	Per2	RNA		-0.103552	Forced	0.111961	0.392699	16	1.67362	11.7382	0.183406	0.0936027	0.397391	1.16718e-06	2.33436e-06	4.86325e-06
LPS+Apo activated BV2	Bmal1	RNA		0.480757	Repressed	-23.0539	0.392699	16	4.19808	13.3097	0.0289971	0.0808348	-0.0847147	0.286865	0.286865	0.597635
LPS+Apo activated BV2	p47phox	RNA		-0.296653	Overexpressed	0.00136774	0.392699	16	3.33543	7.50641	-0.10254	-0.0821073	0.326462	4.05642e-05	5.40856e-05	0.000112678
LPS+Apo activated BV2	gp91phox	RNA		-0.0693456	Forced	0.148141	0.392699	16	3.69584	6.58861	-0.175886	-0.0558968	0.566831	1.03221e-12	4.12885e-12	8.60176e-12
LPS+GSK activated BV2	Per2	RNA		0.0414701	Damped	0.622922	0.392699	16	3.2127	7.81892	0.04761	0.0804012	0.56688	2.06463e-12	4.12926e-12	8.60263e-12
LPS+GSK activated BV2	Bmal1	RNA		0.0501861	Damped	1.16099	0.392699	16	4.07243	5.62964	-0.0982772	0.0902426	0.68185	1.01569e-17	4.06277e-17	8.46411e-17
LPS+GSK activated BV2	p47phox	RNA		-0.00821363	Harmonic	0.223177	0.392699	16	-0.399103	1.01631	-0.0184868	-0.0822275	0.320952	5.46087e-05	5.46087e-05	0.000113768
LPS+GSK activated BV2	gp91phox	RNA		-0.0414515	Forced	0.266963	0.392699	16	4.07272	5.62891	-0.017252	-0.0590244	0.509666	1.47957e-10	1.97276e-10	4.10993e-10
ECHO Analysis of protein levels in BV2 microglia
Treatment Condition	Protein Name	Dataset	Expression Graph	Amplitude.Change.Coefficient	Oscillation Type	Initial.Amplitude	Radian.Frequency	Period	Phase Shift	Hours Shifted	Equilibrium Value	Slope	Tau	P-Value	BH Adj P-Value	BY Adj P-Value
Resting BV2	PER2	Protein		0.00795803	Harmonic	0.83638	0.392699	16	3.82193	6.26754	-0.326852	0.0360818	0.635021	2.70096e-08	5.40192e-08	8.10289e-08
Resting BV2	BMAL1	Protein		-0.118734	Forced	0.0726641	0.392699	16	3.80212	6.31797	-0.298223	-0.0812542	0.435363	0.000137995	0.000137995	0.000206992
